# Epigenome-based Splicing Prediction using a Recurrent Neural Network

**DOI:** 10.1101/2020.02.03.932251

**Authors:** Donghoon Lee, Jing Zhang, Jason Liu, Mark B Gerstein

## Abstract

Alternative RNA splicing provides an important means to expand metazoan transcriptome diversity. Contrary to what was accepted previously, splicing is now thought to predominantly take place during transcription. Motivated by emerging data showing the physical proximity of the spliceosome to Pol II, we surveyed the effect of epigenetic context on co-transcriptional splicing. In particular, we observed that splicing factors were not necessarily enriched at exon junctions and that most epigenetic signatures had a distinctly asymmetric profile around known splice sites. Given this, we tried to build an interpretable model that mimics the physical layout of splicing regulation where the chromatin context progressively changes as the Pol II moves along the guide DNA. We used a recurrent-neural-network architecture to predict the inclusion of a spliced exon based on adjacent epigenetic signals, and we showed that distinct spatio-temporal features of these signals were key determinants of model outcome, in addition to the actual nucleotide sequence of the guide DNA strand. After the model had been trained and tested (with >80% precision-recall curve metric), we explored the derived weights of the latent factors, finding they highlight the importance of the asymmetric time-direction of chromatin context during transcription.

**Author Summary:** In humans, only about 2% of the genome is comprised of so-called coding regions and can give rise to protein products. However, the human transcriptome is much more diverse than the number of genes found in these coding regions. Each gene can give rise to multiple transcripts through a process during transcription called alternative splicing. There is a limited understanding of the regulation of splicing and the underlying splicing code that determines cell-type-specific splicing. Here, we studied epigenetic features that characterize splicing regulation in humans using a recurrent neural network model. Unlike feedforward neural networks, this method contains an internal memory state that learns from spatiotemporal patterns – like the context in language – from a sequence of genomic and epigenetic information, making it better suited for characterizing splicing. We demonstrated that our method improves the prediction of spicing outcomes compared to previous methods. Furthermore, we applied our method to 49 cell types in ENCODE to investigate splicing regulation and found that not only spatial but also temporal epigenomic context can influence splicing regulation during transcription.
