## Supplementary Table S2 for "Epigenome-based Splicing Prediction using a Recurrent Neural Network"

### Sheet: Table S2
Supplementary Table 2. Overview of dataset
			FULL SET
			CORE SET
Sample	Source	Disease	Expression	Histone												DNase	Methylation			Nucleosome
			RNA-seq	H3K4me1	H3K4me3	H3K27me3	H3K36me3	H3K9me3	H3K9ac	H3K27ac	H3K4me2	H3K79me2	H4K20me1	H2A.Z	H3K9me1	DNase-seq	WGBS	RRBS	MeDIP-seq/MRE-seq (mCRF)	MNase-seq
Breast Myoepithelial Cells	Roadmap	Normal	X	X	X	X	X	X	X										X
Breast vHMEC	Roadmap	Normal	X	X	X	X	X	X								X			X
Adult Liver	Roadmap	Normal	X	X	X	X	X	X	X	X							X
Lung	Roadmap	Normal	X	X	X	X	X	X		X							X
A549	ENCODE	Cancer	X	X	X	X	low quality	X	X	X	X	X	X	X		X		X
GM12878	ENCODE	Normal	X	X	X	X	X	low quality	X	X	X	X	X	X		X		X		X
HEPG2	ENCODE	Cancer	X	X	X	X	X	X	X	X	X	X	X	X		X		X
HMEC	ENCODE	Normal	X	X	X	X	X	X	X	X	X	X	X	X		X		X
K562	ENCODE	Cancer	X	X	X	X	X	X	X	X	X	X	X	X	X	X		X		X
