## Supplementary Table S3 for "Epigenome-based Splicing Prediction using a Recurrent Neural Network"

### Sheet: Table S3
Supplementary Table 3. ESPRNN model prediction performance measured in F1 score
		Breast Myoepithelial Primary Cells	Breast vHMEC Mammary Epithelial Cells	Liver Primary Tissues	Lung Primary Tissues	A549 EtOH 0.02pct Lung Carcinoma Cell Line	GM12878 Lymphoblastoid Cells	HepG2 Hepatocellular Carcinoma Cell Line	HMEC Mammary Epithelial Primary Cells	K562 Leukemia Cells
CORE DNA + 5 Histone Marks	LSTM 2x200-400	0.8465	0.8781	0.8018	0.8296	0.8765	0.8386	0.8617	0.8428	0.8493
	GRU 2x200-400	0.8497	0.9322	0.8006	0.8369	0.886	0.8714	0.8959	0.9283	0.8804
	Simple RNN 2x200-400	0.8244	0.827	0.7456	0.7949	0.8489	0.6883	0.7782	0.8226	0.834
FULL Core + All Available Epigenomic Datasets	LSTM 2x200-400	0.8524	0.8854	0.8139	0.8157	0.8858	0.8687	0.8725	0.8485	0.8732
	GRU 2x200-400	0.8661	0.8617	0.7828	0.852	0.9412	0.861	0.8791	0.8862	0.857
	Simple RNN 2x200-400	0.8259	0.7792	0.771	0.7984	0.8381	0.8414	0.8552	0.8185	0.8362
