## Supplementary Table S4 for "Epigenome-based Splicing Prediction using a Recurrent Neural Network"

### Sheet: Table S4
Supplementary Table 4. Comparison of models trained from 50 bp span and 100 bp span data
				LIVER	LUNG	A549	GM12878	HepG2	K562
LSTM	FULL	S100	F1	0.8139	0.8157	0.8858	0.8687	0.8725	0.8732
			ROC	0.8825	0.845	0.9416	0.9295	0.9268	0.9351
		S50	F1	0.814909	0.84167	0.883411	0.867107	0.885843	0.86802
			ROC	0.888671	0.883567	0.934712	0.92804	0.942905	0.934433
	CORE	S100	F1	0.801803	0.829566	0.876519	0.838572	0.861735	0.849315
			ROC	0.865537	0.852564	0.930763	0.907686	0.917812	0.916682
		S50	F1	0.79484	0.836525	0.875084	0.853573	0.856228	0.852953
			ROC	0.87015	0.867163	0.930558	0.915869	0.914223	0.924805
